# Integrative modeling of seasonal influenza evolution via AI-powered antigenic cartography

**DOI:** 10.1101/2025.08.04.668423

**Authors:** Jumpei Ito, Shusuke Kawakubo, Hiroaki Unno, Adam Strange, Spyros Lytras, Kaho Okumura, Alice Lilley, Ruth Harvey, Nicola Lewis, Kei Sato

## Abstract

Seasonal influenza viruses evade host immunity through rapid antigenic evolution. Antigenicity is assessed by serological assays and typically visualized as antigenic maps, which represent antigenic differences among virus strains. However, conventional maps cannot directly infer the antigenicity of unexamined variants from their genotypes. Here, we present PLANT, a protein language model that projects influenza A/H3N2 viruses onto an antigenic map using HA protein sequences. Using PLANT-based cartography, we show that (i) H3N2 antigenic evolution accelerates during periods of disrupted global circulation, (ii) antigenic novelty accounts for a substantial portion of viral fitness advantage, and (iii) vaccine strains are often antigenically distant from circulating viruses. We further propose a PLANT-based framework for selecting vaccine strains with improved antigenic match than the WHO-recommended strains. This study provides a statistical foundation for integrated modeling of viral genotype, antigenicity, and fitness, offering quantitative insights into seasonal influenza virus evolution and supporting rational vaccine design.
