## Supplementary material for "Integrative modeling of seasonal influenza evolution via AI-powered antigenic cartography": Table S3

### Sheet: Table S3. Summary of predicted 
Table S3. Summary of predicted antigenic effects for each position aggregated across mutation types
Position	Effect (sum)	Site-wise effect
1	0.919	0.04595
2	2.269	0.11345
3	2.056	0.1028
4	1.333	0.06665
5	2.274	0.1137
6	1.366	0.0683
7	0.644	0.0322
8	3.163	0.15815
9	0.649	0.03245
10	1.807	0.09035
11	0.371	0.01855
12	0.747	0.03735
13	0.553	0.02765
14	0.449	0.02245
15	0.697	0.03485
16	0.536	0.0268
17	0.999	0.04995
18	0.686	0.0343
19	0.316	0.0158
20	0.809	0.04045
21	0.608	0.0304
22	1.006	0.0503
24	0.59	0.0295
25	1.03	0.0515
26	0.414	0.0207
27	0.499	0.02495
28	0.292	0.0146
29	1.331	0.06655
30	0.647	0.03235
31	0.757	0.03785
32	0.573	0.02865
33	1.413	0.07065
34	0.317	0.01585
35	0.152	0.0076
36	1.969	0.09845
37	0.208	0.0104
38	0.579	0.02895
39	0.373	0.01865
40	0.262	0.0131
41	0.092	0.0046
42	0.305	0.01525
43	0.184	0.0092
44	0.766	0.0383
45	1.959	0.09795
46	0.993	0.04965
47	0.485	0.02425
48	2.592	0.1296
49	0.947	0.04735
50	3.463	0.17315
51	0.417	0.02085
52	0.242	0.0121
53	4.561	0.22805
54	0.567	0.02835
55	0.48	0.024
56	0.679	0.03395
57	0.828	0.0414
58	0.172	0.0086
59	0.185	0.00925
60	0.297	0.01485
61	0.137	0.00685
62	2.904	0.1452
63	0.565	0.02825
65	0.657	0.03285
66	0.059	0.00295
67	0.342	0.0171
68	0.395	0.01975
69	0.889	0.04445
70	0.831	0.04155
71	0.214	0.0107
72	0.101	0.00505
74	0.1	0.005
75	1.206	0.0603
76	0.069	0.00345
77	0.048	0.0024
78	3.348	0.1674
79	2.378	0.1189
80	1.008	0.0504
81	0.569	0.02845
82	1.082	0.0541
83	1.071	0.05355
84	0.114	0.0057
85	0.344	0.0172
86	0.58	0.029
87	0.806	0.0403
88	0.171	0.00855
89	0.379	0.01895
90	0.1	0.005
91	1.323	0.06615
92	1.959	0.09795
93	0.671	0.03355
94	3.238	0.1619
95	0.781	0.03905
96	1.154	0.0577
97	0.431	0.02155
98	0.356	0.0178
100	0.215	0.01075
101	0.825	0.04125
102	0.071	0.00355
103	0.528	0.0264
104	0.609	0.03045
105	0.769	0.03845
106	0.253	0.01265
107	0.439	0.02195
108	0.661	0.03305
109	0.334	0.0167
110	0.524	0.0262
111	0.092	0.0046
112	0.534	0.0267
113	0.286	0.0143
114	1.329	0.06645
115	0.875	0.04375
117	1.025	0.05125
118	0.092	0.0046
119	0.574	0.0287
120	0.197	0.00985
121	6.63	0.3315
122	1.518	0.0759
124	1.661	0.08305
125	0.155	0.00775
126	1.65	0.0825
127	0.519	0.02595
128	2.842	0.1421
129	0.237	0.01185
130	0.831	0.04155
131	5.989	0.29945
132	0.205	0.01025
133	1.276	0.0638
134	0.339	0.01695
135	4.524	0.2262
137	2.944	0.1472
138	1.505	0.07525
139	0.166	0.0083
140	5.525	0.27625
141	0.8	0.04
142	4.623	0.23115
143	1.697	0.08485
144	11.254	0.5627
145	2.751	0.13755
146	0.849	0.04245
147	0.151	0.00755
148	0.191	0.00955
149	0.619	0.03095
150	2.096	0.1048
151	0.879	0.04395
152	0.883	0.04415
153	0.275	0.01375
154	0.897	0.04485
155	5.53	0.2765
156	6.36	0.318
157	2.869	0.14345
158	5.313	0.26565
159	5.701	0.28505
160	19.566	0.9783
161	0.387	0.01935
162	0.741	0.03705
163	0.787	0.03935
164	1.237	0.06185
165	0.486	0.0243
166	0.745	0.03725
167	0.312	0.0156
168	0.328	0.0164
169	0.513	0.02565
170	0.396	0.0198
171	4.912	0.2456
172	0.846	0.0423
173	3.175	0.15875
174	0.603	0.03015
175	0.7	0.035
176	0.705	0.03525
177	0.383	0.01915
178	0.456	0.0228
179	0.549	0.02745
180	0.31	0.0155
182	0.302	0.0151
183	1.636	0.0818
184	1.194	0.0597
185	0.519	0.02595
186	9.794	0.4897
187	0.614	0.0307
188	1.119	0.05595
189	3.375	0.16875
190	4.649	0.23245
191	0.746	0.0373
192	6.253	0.31265
193	4.167	0.20835
194	4.438	0.2219
195	0.904	0.0452
196	1.479	0.07395
197	2.756	0.1378
198	2.893	0.14465
199	1.454	0.0727
200	0.494	0.0247
201	0.328	0.0164
202	0.175	0.00875
203	1.252	0.0626
204	0.074	0.0037
205	0.701	0.03505
206	0.075	0.00375
207	1.123	0.05615
208	0.755	0.03775
209	1.014	0.0507
210	0.272	0.0136
211	0.228	0.0114
212	2.282	0.1141
213	0.632	0.0316
214	0.954	0.0477
215	0.108	0.0054
216	1.311	0.06555
217	0.432	0.0216
218	0.927	0.04635
219	1.527	0.07635
220	0.484	0.0242
221	0.8	0.04
222	1.043	0.05215
223	2.242	0.1121
224	1.558	0.0779
225	3.286	0.1643
226	2.728	0.1364
227	1.765	0.08825
228	0.199	0.00995
229	0.791	0.03955
230	0.45	0.0225
231	0.552	0.0276
232	0.74	0.037
233	0.159	0.00795
234	0.192	0.0096
235	0.324	0.0162
236	0.568	0.0284
237	0.514	0.0257
238	1.189	0.05945
239	0.472	0.0236
240	0.297	0.01485
241	0.275	0.01375
242	1.744	0.0872
243	0.133	0.00665
244	1.141	0.05705
245	0.433	0.02165
246	0.965	0.04825
247	0.536	0.0268
248	2.111	0.10555
250	0.171	0.00855
251	0.134	0.0067
252	0.56	0.028
253	0.065	0.00325
254	0.376	0.0188
255	1.119	0.05595
256	0.355	0.01775
257	0.446	0.0223
258	0.209	0.01045
259	0.721	0.03605
260	0.675	0.03375
261	1.246	0.0623
262	2.102	0.1051
263	0.873	0.04365
264	0.967	0.04835
265	0.449	0.02245
266	0.102	0.0051
267	0.576	0.0288
268	0.257	0.01285
269	0.657	0.03285
270	0.326	0.0163
271	0.283	0.01415
272	0.656	0.0328
273	0.568	0.0284
274	0.522	0.0261
275	0.468	0.0234
276	2.441	0.12205
277	0.539	0.02695
278	5.009	0.25045
279	0.352	0.0176
280	2.306	0.1153
282	0.185	0.00925
283	0.392	0.0196
284	0.324	0.0162
285	1.098	0.0549
286	0.419	0.02095
287	0.459	0.02295
288	1.346	0.0673
289	0.501	0.02505
290	1.093	0.05465
291	0.799	0.03995
292	0.332	0.0166
293	0.669	0.03345
294	0.226	0.0113
295	1.18	0.059
296	0.105	0.00525
297	0.225	0.01125
298	0.39	0.0195
299	1.152	0.0576
300	0.343	0.01715
301	0.404	0.0202
302	0.81	0.0405
303	0.186	0.0093
304	0.868	0.0434
305	0.277	0.01385
306	0.212	0.0106
307	1.561	0.07805
308	0.86	0.043
309	0.382	0.0191
310	0.624	0.0312
311	0.922	0.0461
312	2.833	0.14165
313	0.54	0.027
314	0.075	0.00375
315	0.116	0.0058
316	0.469	0.02345
317	0.152	0.0076
318	0.46	0.023
319	0.15	0.0075
320	0.166	0.0083
321	0.514	0.0257
322	0.263	0.01315
323	0.456	0.0228
324	0.574	0.0287
325	0.402	0.0201
326	0.748	0.0374
327	0.547	0.02735
328	0.713	0.03565
329	0.048	0.0024
The predicted antigenic effect of each mutation type was aggregated at each site using the sum values. The column ‘Site-wise effect’ represents the sum of effects divided by 20, corresponding to the total number of possible amino acid types at each site.
